# No evidence for transient transformation via pollen magnetofection in several monocot species

**DOI:** 10.1101/2020.05.01.071266

**Authors:** Zuzana Vejlupkova, Cedar Warman, Rita Sharma, Henrik Vibe Scheller, Jenny C. Mortimer, John E. Fowler

## Abstract

The development of rapid and efficient transformation methods for many plant species remains an obstacle in both the basic and applied plant sciences. A novel method described by Zhao et al. (2017) used magnetic nanoparticles to deliver DNA into pollen grains of several dicot species, and one monocot (lily), to achieve transformation (“pollen magnetofection”). Using the published protocol, extensive trials by two independent research groups showed no indication of transient transformation success with pollen from two monocots, maize and sorghum. To further address the feasibility of magnetofection, lily pollen was used for side-by-side trials of magnetofection with a proven methodology for transient transformation, biolistics. Using a Green Fluorescent Protein reporter plasmid, transformation efficiency with the biolistic approach averaged 0.7% over three trials. However, the same plasmid produced no recognizable transformants via magnetofection, despite screening >3500 individual pollen grains. We conclude that pollen magnetofection is not effective for transient transformation of pollen for at least three species of monocots, and suggest that efforts to replicate the magnetofection protocol in dicot species would be useful to fully assess its potential.
