## Supplemental Table 1 for "No evidence for transient transformation via pollen magnetofection in several monocot species"

### Sheet: Sheet1
Supplemental Table 1. Magnetofection trials and parameters tested with sorghum and maize pollen, assessed for transient transformation by screening for GFP reporter expression.
Trial Number	Pollen species	Magnetofection vessel	Mixing method	Magnetofection length	Germination media	Germination media volume	Plasmid	Promoter	Reference: Promoter Pollen Activity	MNP concentration	Plasmid concentration	MNP:Plasmid ratio	MNP-DNA volume	Fluorescence observation times (hours after magnetofection)	Number of pollen grains screened	Number of fluorescent pollen grains observed
1	Zea mays	16 well plate	Brief vortex in 1.7 ml microcentrifuge tube, decant to 16 well plate	30 minutes	PGM	1 ml	pUC19-260Zm13::GFP	maize Zm13 gene (GRMZM2G317406) promoter, bp -260 to +61	Hamilton, D., Roy, M., Rueda, J., Sindhu, R., Sanford, J., Mascarenhas, J. (1992). Dissection of a pollen-specific promoter from maize by transient transformation assays Plant Molecular Biology 18(2), 211 218. https://doi.org/10.1007/BF00034950	1 µg/µl	1 µg/µl	1:4	5 µl	1.5, 3, 4.5, 6, 24	>3000	0
2	Zea mays	1.7 ml microcentrifuge tube	Brief vortex in 1.7 ml microcentrifuge tube	15 minutes	PGM	1 ml	pUC19-260Zm13::GFP	maize Zm13 gene (GRMZM2G317406) promoter, bp -260 to +61	Hamilton, D., Roy, M., Rueda, J., Sindhu, R., Sanford, J., Mascarenhas, J. (1992). Dissection of a pollen-specific promoter from maize by transient transformation assays Plant Molecular Biology 18(2), 211 218. https://doi.org/10.1007/BF00034950	1 µg/µl	1 µg/µl	1:4	5 µl	1.5, 3, 4.5, 6, 24	>3000	0
3	Zea mays	Glass bottom plate (50x7mm, EMS 70674-52)	Brief vortex in 1.7 ml microcentrifuge tube, decant to glass bottom plate	30 minutes	PGM	1 ml	pUC19-260Zm13::GFP	maize Zm13 gene (GRMZM2G317406) promoter, bp -260 to +61	Hamilton, D., Roy, M., Rueda, J., Sindhu, R., Sanford, J., Mascarenhas, J. (1992). Dissection of a pollen-specific promoter from maize by transient transformation assays Plant Molecular Biology 18(2), 211 218. https://doi.org/10.1007/BF00034950	1 µg/µl	1 µg/µl	1:4	5 µl	1.5, 3, 4.5, 6, 24	>3000	0
4	Zea mays	2 ml microcentrifuge tube	Brief vortex in 2 ml microcentrifuge tube	60 minutes	PGM	1 ml	pUC19-260Zm13::GFP	maize Zm13 gene (GRMZM2G317406) promoter, bp -260 to +61	Hamilton, D., Roy, M., Rueda, J., Sindhu, R., Sanford, J., Mascarenhas, J. (1992). Dissection of a pollen-specific promoter from maize by transient transformation assays Plant Molecular Biology 18(2), 211 218. https://doi.org/10.1007/BF00034950	1 µg/µl	1 µg/µl	1:4	5 µl	2, 6	>3000	0
5	Zea mays	Glass bottom plate (50x7mm, EMS 70674-52)	Brief vortex in 1.7 ml microcentrifuge tube, decant to glass bottom plate	60 minutes	PGM	1 ml	pUC19-260Zm13::GFP	maize Zm13 gene (GRMZM2G317406) promoter, bp -260 to +61	Hamilton, D., Roy, M., Rueda, J., Sindhu, R., Sanford, J., Mascarenhas, J. (1992). Dissection of a pollen-specific promoter from maize by transient transformation assays Plant Molecular Biology 18(2), 211 218. https://doi.org/10.1007/BF00034950	1 µg/µl	1 µg/µl	1:4	5 µl	2, 6	>3000	0
6	Zea mays	2 ml microcentrifuge tube	Brief vortex in 2 ml microcentrifuge tube, gently mixed by tilting back and forth every 5 minutes during magnetofection	15 minutes	PGM	1 ml	pUC19-260Zm13::GFP	maize Zm13 gene (GRMZM2G317406) promoter, bp -260 to +61	Hamilton, D., Roy, M., Rueda, J., Sindhu, R., Sanford, J., Mascarenhas, J. (1992). Dissection of a pollen-specific promoter from maize by transient transformation assays Plant Molecular Biology 18(2), 211 218. https://doi.org/10.1007/BF00034950	1 µg/µl	1 µg/µl	1:4	5 µl	2, 6	>3000	0
7	Zea mays	2 ml microcentrifuge tube	Brief vortex in 2 ml microcentrifuge tube, gently mixed by tilting back and forth every 5 minutes during magnetofection	30 minutes	PGM	1 ml	pUC19-260Zm13::GFP	maize Zm13 gene (GRMZM2G317406) promoter, bp -260 to +61	Hamilton, D., Roy, M., Rueda, J., Sindhu, R., Sanford, J., Mascarenhas, J. (1992). Dissection of a pollen-specific promoter from maize by transient transformation assays Plant Molecular Biology 18(2), 211 218. https://doi.org/10.1007/BF00034950	1 µg/µl	1 µg/µl	1:4	5 µl	2, 6	>3000	0
8	Zea mays	2 ml microcentrifuge tube	Brief vortex in 2 ml microcentrifuge tube, gently mixed by tilting back and forth every 10 minutes during magnetofection	60 minutes	PGM	1 ml	pUC19-260Zm13::GFP	maize Zm13 gene (GRMZM2G317406) promoter, bp -260 to +61	Hamilton, D., Roy, M., Rueda, J., Sindhu, R., Sanford, J., Mascarenhas, J. (1992). Dissection of a pollen-specific promoter from maize by transient transformation assays Plant Molecular Biology 18(2), 211 218. https://doi.org/10.1007/BF00034950	1 µg/µl	1 µg/µl	1:4	5 µl	2, 6	>3000	0
9	Zea mays	Glass bottom plate (50x7mm, EMS 70674-52)	Brief vortex in 1.7 ml microcentrifuge tube, decant to glass bottom plate	30 minutes	PGM	1 ml	pBS_Act1promTSS::mGFPER	rice Actin1 gene promoter, bp -829 to +1	Brettschneider, R., Becker, D., Lörz, H. (1997). Efficient transformation of scutellar tissue of immature maize embryos Theoretical and Applied Genetics 94(6-7), 737-748. https://dx.doi.org/10.1007/s001220050473	1 µg/µl	1 µg/µl	1:4	5 µl	3, 5.5, 9, 23, 30, 52	>3000	0
10	Zea mays	2 ml microcentrifuge tube	Brief vortex in 2 ml microcentrifuge tube	30 minutes	PGM	1 ml	pBS_Act1promTSS::mGFPER	rice Actin1 gene promoter, bp -829 to +1	Brettschneider, R., Becker, D., Lörz, H. (1997). Efficient transformation of scutellar tissue of immature maize embryos Theoretical and Applied Genetics 94(6-7), 737-748. https://dx.doi.org/10.1007/s001220050473	1 µg/µl	1 µg/µl	1:4	5 µl	3, 5.5, 9, 23, 30, 52	>3000	0
11	Zea mays	2 ml microcentrifuge tube	Brief vortex in 2 ml microcentrifuge tube, gently mixed by tilting back and forth every 5 minutes during magnetofection	30 minutes	PGM	1 ml	pBS_Act1promTSS::mGFPER	rice Actin1 gene promoter, bp -829 to +1	Brettschneider, R., Becker, D., Lörz, H. (1997). Efficient transformation of scutellar tissue of immature maize embryos Theoretical and Applied Genetics 94(6-7), 737-748. https://dx.doi.org/10.1007/s001220050473	1 µg/µl	1 µg/µl	1:4	5 µl	3, 5.5, 9, 23, 30, 52	>3000	0
12	Zea mays	2 ml microcentrifuge tube	Brief vortex in 2 ml microcentrifuge tube, gently mixed by tilting back and forth every 5 minutes during magnetofection	15 minutes	PGM	1 ml	pBS_Act1promTSS::mGFPER	rice Actin1 gene promoter, bp -829 to +1	Brettschneider, R., Becker, D., Lörz, H. (1997). Efficient transformation of scutellar tissue of immature maize embryos Theoretical and Applied Genetics 94(6-7), 737-748. https://dx.doi.org/10.1007/s001220050473	1 µg/µl	1 µg/µl	1:4	5 µl	3, 5.5, 9, 23, 30, 52	>3000	0
13	Zea mays	2 ml microcentrifuge tube	Brief vortex in 2 ml microcentrifuge tube, vortexed for 2 minutes every 2 minutes during magnetofection	8 minutes	PGM	1 ml	pUC19-260Zm13::GFP	maize Zm13 gene (GRMZM2G317406) promoter, bp -260 to +61	Hamilton, D., Roy, M., Rueda, J., Sindhu, R., Sanford, J., Mascarenhas, J. (1992). Dissection of a pollen-specific promoter from maize by transient transformation assays Plant Molecular Biology 18(2), 211 218. https://doi.org/10.1007/BF00034950	1 µg/µl	1 µg/µl	1:4	5 µl	4, 9, 24	>3000	0
14	Zea mays	2 ml microcentrifuge tube	Allowed the pollen to settle on the bottom of 2 ml microcentrifuge tube before adding MNP-DNA complexes, added with minimal stirring to submerge MNP-DNA solution (no mixing)	20 minutes	PGM	1 ml	pUC19-260Zm13::GFP	maize Zm13 gene (GRMZM2G317406) promoter, bp -260 to +61	Hamilton, D., Roy, M., Rueda, J., Sindhu, R., Sanford, J., Mascarenhas, J. (1992). Dissection of a pollen-specific promoter from maize by transient transformation assays Plant Molecular Biology 18(2), 211 218. https://doi.org/10.1007/BF00034950	1 µg/µl	1 µg/µl	1:4	5 µl	4, 9, 24	>3000	0
15	Zea mays	2 ml microcentrifuge tube	Allowed the pollen to settle on the bottom of 2 ml microcentrifuge tube before adding MNP-DNA complexes, added with minimal stirring to submerge MNP-DNA solution (no mixing)	5 minutes	PGM	1 ml	pUC19-260Zm13::GFP	maize Zm13 gene (GRMZM2G317406) promoter, bp -260 to +61	Hamilton, D., Roy, M., Rueda, J., Sindhu, R., Sanford, J., Mascarenhas, J. (1992). Dissection of a pollen-specific promoter from maize by transient transformation assays Plant Molecular Biology 18(2), 211 218. https://doi.org/10.1007/BF00034950	1 µg/µl	1 µg/µl	1:4	5 µl	4, 9, 24	>3000	0
16	Zea mays	0.65 ml microcentrifuge tube	Allowed the pollen to settle on the bottom of 0.65 ml microcentrifuge tube before adding MNP-DNA complexes, added with minimal stirring to submerge MNP-DNA solution (no mixing)	15 minutes	PGM	0.5 ml	pUC19-260Zm13::GFP	maize Zm13 gene (GRMZM2G317406) promoter, bp -260 to +61	Hamilton, D., Roy, M., Rueda, J., Sindhu, R., Sanford, J., Mascarenhas, J. (1992). Dissection of a pollen-specific promoter from maize by transient transformation assays Plant Molecular Biology 18(2), 211 218. https://doi.org/10.1007/BF00034950	1 µg/µl	1 µg/µl	1:4	5 µl	4, 9, 24	>3000	0
17	Sorghum bicolor	24-well MagnetoFACTOR plate	Brief vortex in 2 ml microcentrifuge tube, decant to glass bottom plate	30 minutes	PGM	1 ml	C286 (UbiPRO::GFP)	maize ubiquitin1 gene (GRMZM2G409726) promoter	Rooke, L., Byrne, D., Salgueiro, S. (2000). Marker gene expression driven by the maize ubiquitin promoter in transgenic wheat Annals of Applied Biology 136(2), 167-172. https://dx.doi.org/10.1111/j.1744-7348.2000.tb00022.x	1 µg/µl	1 µg/µl	1:1	200 µl	24 and 48	>5000	0
18	Sorghum bicolor	24-well MagnetoFACTOR plate	Brief vortex in 2 ml microcentrifuge tube, decant to glass bottom plate	30 minutes	PGM	1 ml	C286 (UbiPRO::GFP)	maize ubiquitin1 gene (GRMZM2G409726) promoter	Rooke, L., Byrne, D., Salgueiro, S. (2000). Marker gene expression driven by the maize ubiquitin promoter in transgenic wheat Annals of Applied Biology 136(2), 167-172. https://dx.doi.org/10.1111/j.1744-7348.2000.tb00022.x	1 µg/µl	1 µg/µl	1:1	200 µl	24 and 48	>5000	0
19	Sorghum bicolor	24-well MagnetoFACTOR plate	Brief vortex in 2 ml microcentrifuge tube, decant to glass bottom plate	30 minutes	PGM	1 ml	C286 (UbiPRO::GFP)	maize ubiquitin1 gene (GRMZM2G409726) promoter	Rooke, L., Byrne, D., Salgueiro, S. (2000). Marker gene expression driven by the maize ubiquitin promoter in transgenic wheat Annals of Applied Biology 136(2), 167-172. https://dx.doi.org/10.1111/j.1744-7348.2000.tb00022.x	1 µg/µl	1 µg/µl	1:1	200 µl	24 and 48	>5000	0
20	Sorghum bicolor	24-well MagnetoFACTOR plate	Brief vortex in 2 ml microcentrifuge tube, decant to glass bottom plate	30 minutes	PGM	1 ml	C286 (UbiPRO::GFP)	maize ubiquitin1 gene (GRMZM2G409726) promoter	Rooke, L., Byrne, D., Salgueiro, S. (2000). Marker gene expression driven by the maize ubiquitin promoter in transgenic wheat Annals of Applied Biology 136(2), 167-172. https://dx.doi.org/10.1111/j.1744-7348.2000.tb00022.x	1 µg/µl	1 µg/µl	1:1	200 µl	24 and 48	>5000	0
21	Sorghum bicolor	24-well MagnetoFACTOR plate	Brief vortex in 2 ml microcentrifuge tube, decant to glass bottom plate	30 minutes	PGM	1 ml	C286 (UbiPRO::GFP)	maize ubiquitin1 gene (GRMZM2G409726) promoter	Rooke, L., Byrne, D., Salgueiro, S. (2000). Marker gene expression driven by the maize ubiquitin promoter in transgenic wheat Annals of Applied Biology 136(2), 167-172. https://dx.doi.org/10.1111/j.1744-7348.2000.tb00022.x	1 µg/µl	1 µg/µl	1:1	200 µl	24 and 48	>5000	0
