## Supplemental Table 2 for "No evidence for transient transformation via pollen magnetofection in several monocot species"

### Sheet: Sheet1
Supplemental Table 2. Lily pollen transformation efficiency via biolistics vs. magnetofection, details of three trials.
		Trial 1			Trial 2			Trial 3
	Biolistic (+), + plasmid DNA	Biolistic (-), no DNA	Magnetofection (+), + plasmid DNA	Biolistic (+), + plasmid DNA	Biolistic (-), no DNA	Magnetofection (+), + plasmid DNA	Biolistic (+), + plasmid DNA	Biolistic (-), no DNA	Magnetofection (+), + plasmid DNA
GFP-expressing pollen tubes	1	0	0	9	0	0	7	0	0
GFP-expressing pollen grains	4	0	0	7	0	0	5	0	0
Total transformants	5	0	0	16	0	0	12	0	0
Total pollen in imaged fields	1261	2086	1150	1518	1620	1569	1872	1853	1012
Transformation efficiency	0.00397	0	0	0.01054	0	0	0.00641	0	0
p value, Fisher's Exact test (vs. biolistic positive control)		0.0076	0.0636		<0.0001	<0.0001		0.0005	0.0112
